# Quantitative multiplexed ChIP reveals global alterations that shape promoter bivalency in ground state embryonic stem cells

**DOI:** 10.1101/557082

**Authors:** Banushree Kumar, Simon J Elsässer

**Author notes:** **Corresponding Author**: Simon J Elsässer.

## Abstract

To understand the epigenetic foundation of naïve pluripotent cells, we implement a quantitative multiplexed ChIP-Seq method (MINUTE-ChIP) comparing mouse ESC grown in 2i versus Serum conditions. Combined with quantitative western blot and mass spectrometry, we find compelling evidence for a broad H3K27me3 hypermethylation of the genome, concomitant with the widespread loss of DNA CpG methylation. We show that opposing action of EZH2 and JMJD3/UTX shape the H3K27me3 landscape, with almost all bivalent promoters stably retaining high H3K27me3 levels in 2i. In parallel, we show a mechanistically uncoupled, global decrease of H3K4me3 and strong reduction at bivalent promoters, suggesting that low H3K4me3 and high H3K27me3 levels at bivalent promoters safeguard naïve pluripotency.
