## Supplementary Table 1 for "Quantitative multiplexed ChIP reveals global alterations that shape promoter bivalency in ground state embryonic stem cells"

### Sheet: Supplementary Table 1
Kumar and Elsässer
Quantitative multiplexed ChIP reveals global alterations that shape promoter bivalency in ground state embryonic stem cells
Supplementary Table 1 - Sequences of oligos used for adaptors and PCR primers
		T7 promoter partial SBS3 UMI sample barcode
Ad_BC1	CTACCAGG	/5SpC3/GAA TTT AAT ACG ACT CAC TAT AGG GTA CAC GAC GCT CTT CCG ATC TNN NNN NCT ACC AGG
Ad_BC2	CATGCTTA	/5SpC3/GAA TTT AAT ACG ACT CAC TAT AGG GTA CAC GAC GCT CTT CCG ATC TNN NNN NCA TGC TTA
Ad_BC3	GCACATCT	/5SpC3/GAA TTT AAT ACG ACT CAC TAT AGG GTA CAC GAC GCT CTT CCG ATC TNN NNN NGC ACA TCT
Ad_BC5	AGCAATTC	/5SpC3/GAA TTT AAT ACG ACT CAC TAT AGG GTA CAC GAC GCT CTT CCG ATC TNN NNN NAG CAA TTC
Ad_BC6	AGTTGCTT	/5SpC3/GAA TTT AAT ACG ACT CAC TAT AGG GTA CAC GAC GCT CTT CCG ATC TNN NNN NAG TTG CTT
Ad_BC7	CCAGTTAG	/5SpC3/GAA TTT AAT ACG ACT CAC TAT AGG GTA CAC GAC GCT CTT CCG ATC TNN NNN NCC AGT TAG
Ad_BC8	TTGAGCCT	/5SpC3/GAA TTT AAT ACG ACT CAC TAT AGG GTA CAC GAC GCT CTT CCG ATC TNN NNN NTT GAG CCT
Ad_BC9	ACCAACTG	/5SpC3/GAA TTT AAT ACG ACT CAC TAT AGG GTA CAC GAC GCT CTT CCG ATC TNN NNN NAC CAA CTG
Ad_BC10	GGTCCAGA	/5SpC3/GAA TTT AAT ACG ACT CAC TAT AGG GTA CAC GAC GCT CTT CCG ATC TNN NNN NGG TCC AGA
Ad_BC11	GTATAACA	/5SpC3/GAA TTT AAT ACG ACT CAC TAT AGG GTA CAC GAC GCT CTT CCG ATC TNN NNN NGT ATA ACA
Ad_BC12	TTCGCTGA	/5SpC3/GAA TTT AAT ACG ACT CAC TAT AGG GTA CAC GAC GCT CTT CCG ATC TNN NNN NTT CGC TGA
Ad_BC13	AGGGTACT	/5SpC3/GAA TTT AAT ACG ACT CAC TAT AGG GTA CAC GAC GCT CTT CCG ATC TNN NNN NAG GGT ACT
Ad_BC14	CGGACTAT	/5SpC3/GAA TTT AAT ACG ACT CAC TAT AGG GTA CAC GAC GCT CTT CCG ATC TNN NNN NCG GAC TAT
Ad_BC17	GTTGAGTC	/5SpC3/GAA TTT AAT ACG ACT CAC TAT AGG GTA CAC GAC GCT CTT CCG ATC TNN NNN NGT TGA GTC
RNA 3' Adapter (RA3)		/5rApp/AGA TCG GAA GAG CAC ACG TCT /3SpC3/
RT_primer		AGA CGT GTG CTC TTC CGA TCT
		P5 linker SBS3
PCR_forward		AAT GAT ACG GCG ACC ACC GAG ATC TAC ACT CTT TCC CTA CAC GAC GCT CTT CCG ATC T
PCR_reverse		P7 blibrary barcod SBS12
PCR_BC1	CCTGGTAG	CAA GCA GAA GAC GGC ATA CGA GAT CCT GGT AGG TGA CTG GAG TTC AGA CGT GTG CTC TTC CGA TCT
PCR_BC2	TAAGCATG	CAA GCA GAA GAC GGC ATA CGA GAT TAA GCA TGG TGA CTG GAG TTC AGA CGT GTG CTC TTC CGA TCT
PCR_BC3	AGATGTGC	CAA GCA GAA GAC GGC ATA CGA GAT AGA TGT GCG TGA CTG GAG TTC AGA CGT GTG CTC TTC CGA TCT
PCR_BC4	GTCGAGCA	CAA GCA GAA GAC GGC ATA CGA GAT GTC GAG CAG TGA CTG GAG TTC AGA CGT GTG CTC TTC CGA TCT
PCR_BC5	GAATTGCT	CAA GCA GAA GAC GGC ATA CGA GAT GAA TTG CTG TGA CTG GAG TTC AGA CGT GTG CTC TTC CGA TCT
PCR_BC6	TCGCACCT	CAA GCA GAA GAC GGC ATA CGA GAT TCG CAC CTG TGA CTG GAG TTC AGA CGT GTG CTC TTC CGA TCT
PCR_BC7	CTAACTGG	CAA GCA GAA GAC GGC ATA CGA GAT CTA ACT GGG TGA CTG GAG TTC AGA CGT GTG CTC TTC CGA TCT
PCR_BC8	AGGCTCAA	CAA GCA GAA GAC GGC ATA CGA GAT AGG CTC AAG TGA CTG GAG TTC AGA CGT GTG CTC TTC CGA TCT
PCR_BC9	CAGTTGGT	CAA GCA GAA GAC GGC ATA CGA GAT CAG TTG GTG TGA CTG GAG TTC AGA CGT GTG CTC TTC CGA TCT
PCR_BC10	TCTGGACC	CAA GCA GAA GAC GGC ATA CGA GAT TCT GGA CCG TGA CTG GAG TTC AGA CGT GTG CTC TTC CGA TCT
