## Supplementary Table 2 for "Quantitative multiplexed ChIP reveals global alterations that shape promoter bivalency in ground state embryonic stem cells"

### Sheet: Supplementary Table 2
Kumar and Elsässer
Quantitative multiplexed ChIP reveals global alterations that shape promoter bivalency in ground state embryonic stem cells
Supplementary Table 2 - Quantitative scaling
Calculation:	RPGC[ChIP,Condition] = ( #Reads[ChIP,Condition] / #Reads[ChIP,Serum] ) / ( #Reads[Input,Condition] / #Reads[Input,Serum] ) * genome_size / fragment_length								2654895218	mm9 Genome Size
Example:	RPGC[H3K27me3,2i] = ( #Reads[H3K27me3,2i] / #Reads[H3K27me3,Serum] ) / ( #Reads[Input,2i] / #Reads[Input,Serum] ) * 2654895218 / 150								17699301	Reads corresponding to 1x RPGC (150bp fragment size)
P1 H3K27me3 2i BC10	RPGC[H3K27me3,2i] = ( #Reads[H3K27me3,2i] / #Reads[H3K27me3,Serum] ) / ( #Reads[Input,2i] / #Reads[Input,Serum] ) * 2654895218 / 150
	RPGC[H3K27me3,2i] = ( 14,476,309 / 33,496,056 ) / ( 2,449,528 / 16,544,943 ) * 2654895218 / 150
	RPGC[H3K27me3,2i] = 51,665,801
GEO accession	Name	Barcode		#Reads	Reads per genome coverage	Fold-enrichment over Serum control
Pool 1					[RPGC]	[LOG2]
GSM3595343	P1 H3K27me3-ChIP (C15410195) 2i	BC10	GGTCCAGA	14476309	51664789	1.54549
		BC11	GTATAACA	21609920	33049563	0.900939
		BC13	AGGGTACT	25039243	37944469	1.1002
GSM3595344	P1 H3K27me3-ChIP (C15410195) Serum	BC2	CATGCTTA	8212569	18465551	0.0611439
		BC3	GCACATCT	12422685	15921037	-0.152758
		BC6	AGTTGCTT	12860802	19266253	0.122384
GSM3595345	P1 H3K4me3-ChIP 2i	BC10	GGTCCAGA	5322118	12799747	-0.467577
		BC11	GTATAACA	8179813	8430115	-1.07007
		BC13	AGGGTACT	9979839	10191312	-0.796353
GSM3595346	P1 H3K4me3-ChIP Serum	BC2	CATGCTTA	11714191	17749108	0.0040541
		BC3	GCACATCT	19046606	16449601	-0.10564
		BC6	AGTTGCTT	18946105	19126282	0.111864
GSM3595347	P1 Input 2i	BC10	GGTCCAGA	2449528
		BC11	GTATAACA	5716192
		BC13	AGGGTACT	5768888
GSM3595348	P1 Input Serum	BC2	CATGCTTA	3888088
		BC3	GCACATCT	6821205
		BC6	AGTTGCTT	5835650
Pool 2
GSM3595352	P2 H3K27me3-ChIP (C15410195) Serum2i	BC11	GTATAACA	10446129	41250510	1.22072
		BC12	TTCGCTGA	4817511	38670691	1.12755
		BC13	AGGGTACT	9812504	33138200	0.904803
GSM3595353	P2 H3K27me3-ChIP (C15410195) Serum	BC5	AGCAATTC	2353895	20586436	0.218002
		BC6	AGTTGCTT	3371825	17973210	0.0221557
		BC7	CCAGTTAG	3298303	15864211	-0.157917
GSM3595354	P2 H3K4me3-ChIP Serum2i	BC11	GTATAACA	3529623	20253612	0.194487
		BC12	TTCGCTGA	1608563	18762810	0.0841835
		BC13	AGGGTACT	3487748	17115670	-0.0483747
GSM3595355	P2 H3K4me3-ChIP Serum	BC5	AGCAATTC	1566111	19902937	0.169289
		BC6	AGTTGCTT	2258486	17493578	-0.016867
		BC7	CCAGTTAG	2385515	16672865	-0.0861904
GSM3595356	P2 H3-ChIP Serum2i	BC11	GTATAACA	9619227	17870119	0.0138568
		BC12	TTCGCTGA	4639838	17521699	-0.0145497
		BC13	AGGGTACT	9774359	15529306	-0.188699
GSM3595357	P2 H3-ChIP Serum	BC5	AGCAATTC	4705607	19360844	0.129449
		BC6	AGTTGCTT	7345671	18420739	0.0576385
		BC7	CCAGTTAG	7130361	16134438	-0.133549
GSM3595358	P2 Input Serum2i	BC11	GTATAACA	3642028
		BC12	TTCGCTGA	1791670
		BC13	AGGGTACT	4258616
GSM3595359	P2 Input Serum	BC5	AGCAATTC	1644460
		BC6	AGTTGCTT	2698092
		BC7	CCAGTTAG	2990126
Pool 3
GSM3595360	P3 H3K27me1-ChIP 2i EPZ-6438	BC8	TTGAGCCT	5028498	3257662	-2.44178
GSM3595361	P3 H3K27me1-ChIP 2i GSK-J4	BC14	CGGACTAT	7239712	3291173	-2.42702
GSM3595362	P3 H3K27me1-ChIP 2i	BC2	CATGCTTA	16163989	13726621	-0.366716
GSM3595363	P3 H3K27me1-ChIP 2i Zebularin	BC11	GTATAACA	12957171	12138667	-0.544082
GSM3595364	P3 H3K27me1-ChIP Serum EPZ-6438	BC7	CCAGTTAG	4577352	2344016	-2.91664
GSM3595365	P3 H3K27me1-ChIP Serum GSK-J4	BC13	AGGGTACT	15789582	5065140	-1.80502
GSM3595366	P3 H3K27me1-ChIP Serum	BC1	CTACCAGG	22192733	17275045	-0.035003
		BC3	GCACATCT	25982345	16911649	-0.0656751
		BC6	AGTTGCTT	33741700	18669283	0.0769741
GSM3595367	P3 H3K27me1-ChIP Serum Zebularin	BC9	ACCAACTG	44279570	12032530	-0.556752
GSM3595368	P3 H3K27me3-ChIP (CS9733) 2i EPZ-6438	BC8	TTGAGCCT	188888	652578	-4.7614
GSM3595369	P3 H3K27me3-ChIP (CS9733) 2i GSK-J4	BC14	CGGACTAT	39351956	95403308	2.43035
GSM3595370	P3 H3K27me3-ChIP (CS9733) 2i	BC2	CATGCTTA	9234467	41820777	1.24053
GSM3595371	P3 H3K27me3-ChIP (CS9733) 2i Zebularin	BC11	GTATAACA	13021014	65053377	1.87793
GSM3595372	P3 H3K27me3-ChIP (CS9733) Serum EPZ-6438	BC7	CCAGTTAG	212007	578978	-4.93404
GSM3595373	P3 H3K27me3-ChIP (CS9733) Serum GSK-J4	BC13	AGGGTACT	62537000	106984547	2.59564
GSM3595374	P3 H3K27me3-ChIP (CS9733) Serum	BC1	CTACCAGG	4334369	17992703	0.0237195
		BC3	GCACATCT	4784932	16609025	-0.091725
		BC6	AGTTGCTT	6241703	18417393	0.0573764
GSM3595375	P3 H3K27me3-ChIP (CS9733) Serum Zebularin	BC9	ACCAACTG	48345427	70060259	1.9849
GSM3595376	P3 H3K27me3-ChIP (07-449) 2i EPZ-6438	BC8	TTGAGCCT	993051	1320887	-3.74411
GSM3595377	P3 H3K27me3-ChIP (07-449) 2i GSK-J4	BC14	CGGACTAT	115331937	107649677	2.60458
GSM3595378	P3 H3K27me3-ChIP (07-449) 2i	BC2	CATGCTTA	20112851	35068767	0.986494
GSM3595379	P3 H3K27me3-ChIP (07-449) 2i Zebularin	BC11	GTATAACA	44044475	84719107	2.25899
GSM3595380	P3 H3K27me3-ChIP (07-449) Serum EPZ-6438	BC7	CCAGTTAG	1199689	1261377	-3.81062
GSM3595381	P3 H3K27me3-ChIP (07-449) Serum GSK-J4	BC13	AGGGTACT	160007883	105387592	2.57394
GSM3595382	P3 H3K27me3-ChIP (07-449) Serum	BC1	CTACCAGG	11362022	18159011	0.0369932
		BC3	GCACATCT	12518271	16729292	-0.081316
		BC6	AGTTGCTT	16017741	18196634	0.0399792
GSM3595383	P3 H3K27me3-ChIP (07-449) Serum Zebularin	BC9	ACCAACTG	110065898	61409066	1.79476
GSM3595384	P3 Input 2i EPZ-6438	BC8	TTGAGCCT	9685638
GSM3595385	P3 Input 2i GSK-J4	BC14	CGGACTAT	13802532
GSM3595386	P3 Input 2i	BC2	CATGCTTA	7388837
GSM3595387	P3 Input 2i Zebularin	BC11	GTATAACA	6697796
GSM3595388	P3 Input Serum EPZ-6438	BC7	CCAGTTAG	12253039
GSM3595389	P3 Input Serum GSK-J4	BC13	AGGGTACT	19560129
GSM3595390	P3 Input Serum	BC1	CTACCAGG	8060950
		BC3	GCACATCT	9640246
		BC6	AGTTGCTT	11340487
GSM3595391	P3 Input Serum Zebularin	BC9	ACCAACTG	23090756
